# Comparison of long-read sequencing technologies in the hybrid assembly of complex bacterial genomes

**DOI:** 10.1101/530824

**Authors:** Nicola De Maio, Liam P. Shaw, Alasdair Hubbard, Sophie George, Nick Sanderson, Jeremy Swann, Ryan Wick, Manal AbuOun, Emma Stubberfield, Sarah J. Hoosdally, Derrick W. Crook, Timothy E. A. Peto, Anna E. Sheppard, Mark J. Bailey, Daniel S. Read, Muna F. Anjum, A. Sarah Walker, Nicole Stoesser, on behalf of the REHAB consortium

**Author notes:** These authors contributed equally (Nicola De Maio, Liam P. Shaw). Corresponding authors: Nicole Stoesser.

## Abstract

Illumina sequencing allows rapid, cheap and accurate whole genome bacterial analyses, but short reads (<300 bp) do not usually enable complete genome assembly. Long read sequencing greatly assists with resolving complex bacterial genomes, particularly when combined with short-read Illumina data (hybrid assembly). However, it is not clear how different long-read sequencing methods impact on assembly accuracy. Relative automation of the assembly process is also crucial to facilitating high-throughput complete bacterial genome reconstruction, avoiding multiple bespoke filtering and data manipulation steps. In this study, we compared hybrid assemblies for 20 bacterial isolates, including two reference strains, using Illumina sequencing and long reads from either Oxford Nanopore Technologies (ONT) or from SMRT Pacific Biosciences (PacBio) sequencing platforms. We chose isolates from the Enterobacteriaceae family, as these frequently have highly plastic, repetitive genetic structures and complete genome reconstruction for these species is relevant for a precise understanding of the epidemiology of antimicrobial resistance. We *de novo* assembled genomes using the hybrid assembler Unicycler and compared different read processing strategies. Both strategies facilitate high-quality genome reconstruction. Combining ONT and Illumina reads fully resolved most genomes without additional manual steps, and at a lower consumables cost per isolate in our setting. Automated hybrid assembly is a powerful tool for complete and accurate bacterial genome assembly.

**IMPACT STATEMENT:** Illumina short-read sequencing is frequently used for tasks in bacterial genomics, such as assessing which species are present within samples, checking if specific genes of interest are present within individual isolates, and reconstructing the evolutionary relationships between strains. However, while short-read sequencing can reveal significant detail about the genomic *content* of bacterial isolates, it is often insufficient for assessing genomic *structure*: how different genes are arranged within genomes, and particularly which genes are on plasmids – potentially highly mobile components of the genome frequently carrying antimicrobial resistance elements. This is because Illumina short reads are typically too short to span repetitive structures in the genome, making it impossible to accurately reconstruct these repetitive regions. One solution is to complement Illumina short reads with long reads generated with SMRT Pacific Biosciences (PacBio) or Oxford Nanopore Technologies (ONT) sequencing platforms. Using this approach, called ‘hybrid assembly’, we show that we can automatically fully reconstruct complex bacterial genomes of Enterobacteriaceae isolates in the majority of cases (best-performing method: 17/20 isolates). In particular, by comparing different methods we find that using the assembler Unicycler with Illumina and ONT reads represents a low-cost, high-quality approach for reconstructing bacterial genomes using publicly available software.

**DATA SUMMARY:** Raw sequencing data and assemblies have been deposited in NCBI under BioProject Accession PRJNA422511 (https://www.ncbi.nlm.nih.gov/bioproject/PRJNA422511). We confirm all supporting data, code and protocols have been provided within the article or through supplementary data files.
