## Supplementary material for "Comparison of long-read sequencing technologies in the hybrid assembly of complex bacterial genomes": Table S1

### Sheet: isolate_summ
			Laboratory information									Illumina outputs							ONT MinION outputs									PacBio RSII outputs
isolate_name	bioproject_number	biosample_number	Species identification (MALDI id 1)	MALDI id 1 score	Species identification (MALDI id 2)	MALDI id 2 score	isolate source	DNA extracted (ng/µl)	Total DNA extracted (µg)	DNA integrity number (DIN)	Fragment sizes, Agilent TapeStation (bp)	Total reads (millions)	Insert size, median	Insert size, standard deviation	Mean GC%	Raw number of reads (includes paired-end, unpaired)	Number of paired-end reads	Percentage of reads with pair	nanopore_run	nanopore_dna_input_microg	Flowcell QC channels	Total number of fast5 raw files	Total number of bases	Total reads	Mean read length (bp)	Read length N50 (bp)	Median read quality (Phred score)	Total subreads	Mean polymerase read length (bp)	Polymerase read length N50 (bp)	Total subreads	Mean subread length (bp)	Subread length N50 (bp)	Total data (Gb)
CFT073 reference strain	PRJNA422511	SAMN10819847	Escherichia coli	na	na	na	Reference strain	434	86.8	9.1	>60000	3.28	371	113	0.5	1637648	3205520	97.87	1	1500	1209	867615	1621000527	158590	10221	20189	11.4	106916	13375	19242	206908	6889	9052	1.43
RHB14-C01	PRJNA422511	SAMN10819819	Klebsiella pneumoniae	na	na	na	Pig faeces	112	22.4	9.5	>60000	3.21	364	111	0.57	1603218	2811232	87.67	1	1500			1905980974	102219	18646	31158	11.4	101800	12764	17992	160088	8100	10794	1.3
RBHSTW-00053	PRJNA422511	SAMN10819817	Citrobacter braakii	2.493	Citrobacter braakii	2.413	Sewage effluent	1100	220	9.2	>60000	3.14	367	130	0.51	1572101	1246860	56.11	1	1500			1845465724	131711	14011	25975	11.4	96269	12939	18425	147559	8424	11372	1.25
RBHSTW-00123	PRJNA422511	SAMN10819811	Enterobacter kobei	2.251	Enterobacter asburiae	2.168	Sewage influent	1120	224	8.2	>60000	3.36	351	127	0.54	1677624	2140656	63.8	1	1500			1903424486	115203	16522	30290	11.4	101079	13448	19135	160949	8428	11381	1.36
RHB11-C04	PRJNA422511	SAMN10819814	Escherichia coli	na	na	na	Cattle faeces	280	56	9.5	>60000	3.84	352	118	0.5	1922233	2501012	65.05	2	1500		640354	1081206723	79105	13668	24384	11.9	97339	11582	16515	145945	7709	10360	1.13
RBHSTW-00128	PRJNA422511	SAMN10819815	Klebsiella pneumoniae	2.448	Klebsiella pneumoniae	2.352	Sewage influent	204	40.8	9.5	>60000	2.99	371	118	0.56	1496241	2544486	85.03	2	1500			858925317	58457	14693	29121	11.8	102967	12919	18391	155279	8551	11471	1.33
RBHSTW-00127	PRJNA422511	SAMN10819803	Citrobacter braakii	2.439	Citrobacter freundii	2.348	Sewage influent	1030	206	8.5	>60000	3.5	356	105	0.51	1748464	2407578	68.85	2	1500			1103774746	77922	14165	26704	11.8	100922	12338	17726	152597	8144	11003	1.25
RBHSTW-00131	PRJNA422511	SAMN10819801	Enterobacter cloacae	2.422	Enterobacter ludwigii	2.206	Sewage influent	446	89.2	9.2	>60000	2.95	351	109	0.54	1473510	2181484	74.02	2	1500			671984378	50737	13244	28184	11.8	106143	12881	17981	164795	8280	11154	1.37
RHB10-C07	PRJNA422511	SAMN10819807	Escherichia coli	na	na	na	Sheep faeces	366	73.2	9.3	>60000	3.09	362	109	0.51	1547485	2473752	79.93	3	2000		728880	2864036191	176986	16182	29607	11.6	102407	12455	17597	161676	7872	10682	1.28
MGH78578 reference strain	PRJNA422511	SAMN10819809	Klebsiella pneumoniae	na	na	na	Reference strain	338	67.6	9.3	>60000	3.18	364	112	0.56	1591328	2781896	87.41	3	2000			1357475923	73790	18396	31740	11.5	109732	12681	17043	169056	8215	11054	1.39
RBHSTW-00029	PRJNA422511	SAMN10819818	Citrobacter freundii	2.285	Citrobacter youngae	2.255	River sample	1420	284	9	>60000	2.7	403	134	0.51	1352037	1842338	68.13	3	2000			735803875	54163	13585	26166	11.7	101527	13014	18577	160532	8213	11140	1.32
RBHSTW-00059	PRJNA422511	SAMN10819808	Enterobacter cloacae	2.075	Enterobacter hormaechei	2.027	Sewage effluent	1160	232	8.6	3587, >60000	3.6	350	115	0.55	1802148	2623004	72.77	3	2000			2880229937	156043	18458	32304	11.4	105313	13592	19276	164623	8678	11621	1.43
RBHSTW-00122	PRJNA422511	SAMN10819804	Escherichia coli	2.395	Escherichia coli	2.334	Sewage influent	416	83.2	8.7	5780, >60000	2.06	379	130	0.51	1028269	1511332	73.49	4	1500	564	450069	864933769	60665	14258	27607	12.4	103698	12815	18163	171586	7727	10597	1.33
RBHSTW-00167	PRJNA422511	SAMN10819813	Klebsiella oxytoca	2.249	Klebsiella oxytoca	2.145	100m Upstream	628	125.6	8.5	>60000	3.05	360	109	0.54	1525904	1886254	61.81	4	1500			821433180	95435	8607	18041	12.3	104429	12549	18122	169792	7700	10416	1.31
RBHSTW-00142	PRJNA422511	SAMN10819806	Citrobacter gillenii	2.202	Citrobacter gillenii	2.167	Sewage effluent	702	140.4	9.2	>60000	2.81	368	115	0.52	1405204	1235730	61.73	4	1500			1102224669	103531	10646	23065	12.3	96800	12906	18096	149241	8354	11130	1.25
RBHSTW-00309	PRJNA422511	SAMN10819812	Enterobacter kobei	2.148	Enterobacter asburiae	2.134	Sewage influent	1200	240	9.6	>60000	3.5	345	116	0.56	1751238	2442138	69.73	4	1500			794772023	53275	14918	26110	12.2	92532	11007	15851	125310	8116	11138	1.02
RBHSTW-00277	PRJNA422511	SAMN10819810	Shigella dysenteriae	2.279	Escherichia coli	2.267	River sample	562	112.4	8.7	1613, 2916, >60000	3.41	363	118	0.51	1706894	2898968	84.92	5	1500	1319	920764	2798875974	208687	13411	22031	12.6	102979	12702	18533	158640	8229	11047	1.31
RBHSTW-00189	PRJNA422511	SAMN10819816	Klebsiella oxytoca	2.122	Raoultella ornitholytica	2.087	River sample	1300	260	8.5	3343, >60000	3	373	120	0.54	1497986	2135704	71.29	5	1500			2429910571	199354	12189	21596	12.5	97480	12308	17687	153395	7804	10487	1.2
RBHSTW-00350	PRJNA422511	SAMN10819802	Citrobacter freundii	2.213	Citrobacter freundii	2.202	River sample	694	138.8	9.4	>60000	3.64	342	121	0.52	1820159	3082094	84.67	5	1500			2069075117	139646	14817	24728	12.6	106925	12531	18918	193727	6895	9106	1.34
RBHSTW-00340	PRJNA422511	SAMN10819805	Enterobacter cloacae	2.507	Enterobacter ludwigii	2.34	Sewage effluent	1460	292	9.1	>60000	3.54	348	117	0.54	1769883	2601866	73.5	5	1500			2274425476	132495	17166	29417	12.4	110299	13608	18595	174341	8592	11564	1.5
