## Supplementary material for "Comparison of long-read sequencing technologies in the hybrid assembly of complex bacterial genomes": Table S2

### Sheet: Sheet1
isolate_name	PB2PB Good	PB2PB chimera	PB2PB Other	PB2ONT Good	PB2ONT Chimera	PB2ONT Other	ONT2PB Good	ONT2PB Chimera	ONT2PB Other	ONT2ONT Good	ONT2ONT Chimera	ONT2ONT Other
CFT073 reference strain	122562	4750	79757	122934	4736	79399	136773	939	16803	137268	997	16250
MGH78578 reference strain	86066	4097	79005	86014	4091	79063	66125	590	4544	66134	604	4521
RBHST00029	104292	4496	51824	104292	4496	51824	47105	573	3918	47105	573	3918
RBHST00053	88216	2808	56610	88199	2818	56617	111439	1617	13391	111463	1615	13369
RBHST00059	108505	4062	52160	108514	4057	52156	139451	829	8593	139466	829	8578
RBHST00122	99688	5253	66749	99701	5251	66738	55640	398	3576	55672	385	3557
RBHST00123	109025	4465	47563	109253	4447	47353	98575	1606	10983	98946	1474	10744
RBHST00127	105000	4553	43139	105000	4553	43139	71441	597	5005	71441	597	5005
RBHST00128	108448	4328	42587	108447	4328	42588	54213	409	3993	54214	409	3992
RBHST00131	102978	4997	56896	103982	4581	56308	45652	557	3607	46100	470	3246
RBHST00142	96137	4482	48706	96455	4341	48529	93583	1133	7073	94146	967	6676
RBHST00167	105236	5538	59132	105478	5530	58898	75394	4733	13758	76341	3914	13630
RBHST00189	105093	5248	43144	105781	4856	42848	173934	3923	16779	176176	2826	15634
RBHST00277	116466	4423	37829	116580	4476	37662	192772	931	12374	193064	1073	11940
RBHST00309	87327	3346	34678	87314	3351	34686	48222	318	2783	48217	323	2783
RBHST00340	93326	5021	76121	94975	4004	75489	117437	2940	11119	120509	1392	9595
RBHST00350	124607	4871	64386	124606	4871	64387	128428	795	7357	128428	795	7357
RHB10C07	100436	4386	56954	100437	4386	56953	162691	840	10285	162692	839	10285
RHB11C04	99347	4330	42355	99347	4330	42355	72634	541	3960	72633	541	3961
RHB14C01	106215	4583	49377	106525	4465	49185	88570	1146	9806	89256	865	9401
average	103448	4501.85	54448.6	103692	4398.4	54308.8	99003.9	1270.75	8485.35	99463.6	1074.4	8222.1
PB2PB = PacBio reads to PacBio/Illumina hybrid assembly
PB2ONT = PacBio reads to ONT/Illumina hybrid assembly
ONT2ONT = ONT reads to ONT/Illumina hybrid assembly
ONT2PB = ONT reads to PacBio/Illumina hybrid assembly
