## Supplementary material for "Comparison of long-read sequencing technologies in the hybrid assembly of complex bacterial genomes": Table S3

### Sheet: Sheet1
isolate_name	PB read count	PB read mean length	PB read length stdev	PB read length N50	PB read alignment mean identity	PB read alignment identity stdev	PB read alignment identity N50	ONT read count	ONT read mean length	ONT read length stdev	ONT read length N50	ONT read alignment mean identity	ONT read alignment identity stdev	ONT read alignment identity N50
CFT073 reference strain	197545	7052	4295	9053	75.56	19.45	81.94	150595	10369	12272	20349	84.58	8.28	86.94
MGH78578 reference strain	159670	8424	5188	11056	72.01	21.16	78.75	70657	18453	17430	31815	84.79	6.45	85.74
RBHSTW-00029	156105	8347	5050	11144	78.78	16.64	84.9	50956	13567	15249	26215	85.26	6.95	86.4
RBHSTW-00053	140934	8669	5117	11396	74.52	17.37	80.36	124415	14108	15778	26074	84.1	9.13	86.84
RBHSTW-00059	160156	8827	5385	11629	78.67	16.94	85.03	147361	18513	18067	32430	84.69	6.78	85.75
RBHSTW-00122	162894	7925	4905	10609	75.18	18.83	81.53	59171	14225	16169	27669	86.89	5.74	88.74
RBHSTW-00123	156885	8561	5192	11383	79.76	15.71	85.54	109648	16621	17368	30385	84.21	8.98	86.88
RBHSTW-00127	149216	8262	5000	11009	80.53	15.29	86.31	76367	14181	15924	26829	85.84	6.53	87.81
RBHSTW-00128	152171	8664	5235	11474	80.77	15.07	86.6	57971	14735	16982	29302	85.53	6.75	87.51
RBHSTW-00131	160262	8420	5082	11163	78	17.65	84.63	49281	13280	16338	28364	85.89	6.44	87.71
RBHSTW-00142	144869	8505	5063	11141	78.44	16.73	84.53	100831	10605	13773	23243	86.57	5.98	88.4
RBHSTW-00167	163811	7861	4709	10422	77.62	17.43	83.96	92723	8590	11331	18263	85.47	8.35	88.07
RBHSTW-00189	149392	7925	4736	10485	80.36	15.09	85.79	193754	12109	13012	21596	86.66	6.5	88.64
RBHSTW-00277	154954	8331	4983	11038	82.05	14.04	87.54	204459	13360	13160	22060	86.76	6.31	88.67
RBHSTW-00309	122431	8250	5257	11148	80.61	14.75	86.34	50952	14912	16051	26194	86.2	6.1	88.24
RBHSTW-00340	165166	8833	5384	11578	73.09	19.99	80.03	130136	17160	16542	29446	86.05	6.91	88.22
RBHSTW-00350	185975	7047	4401	9114	77.68	17.35	83.54	135779	14773	14452	24752	86.76	6.22	88.72
RHB10-C07	155623	8035	4941	10685	76.9	17.14	82.64	172075	16209	16585	29669	85.29	6.39	86.24
RHB11-C04	141534	7850	4704	10367	79.95	15.59	85.71	76761	13646	14514	24410	86.5	5.76	88.15
RHB14-C01	155470	8238	4860	10797	79.32	16.27	85.21	98277	18770	17796	31223	83.93	9.12	86.75
average	156753	8201.3	4974.35	10834.5	77.99	16.9245	84.044	107608	14409.3	15439.6	26514.4	85.5985	6.9835	87.521
NB. Statistics are derived from comparisons where PacBio (PB) reads were mapped to the PacBio/Illumina hybrid assembly using all PacBio reads; and ONT reads were mapped to the ONT/Ilumina hybrid assembly using all ONT reads
