## Supplementary material for "Comparison of long-read sequencing technologies in the hybrid assembly of complex bacterial genomes": Table S4

### Sheet: Sheet1
	ONT (MinION)				PacBio
	Read preparation strategy (see Methods)
isolate_name	Basic	Corrected	Filtered	Subsampled	Basic	Corrected	Filtered	Subsampled
CFT073 reference strain	7408	5562	1955	2142	6014	1805	2586	2647
MGH78578 reference strain	4328	11854	NA	1804	6565	1790	2443	2758
RBHSTW-00029	1502	5577	1702	1643	4688	1556	1714	2399
RBHSTW-00053	5917	8282	1750	2390	4817	1543	2232	2904
RBHSTW-00059	14596	16905	1595	1939	5519	2027	2080	2486
RBHSTW-00122	2299	5658	1536	1631	5437	1327	2180	2351
RBHSTW-00123	7902	NA	1495	1983	6193	1846	2246	2300
RBHSTW-00127	2963	5884	1257	1530	4306	1549	1934	1959
RBHSTW-00128	2699	7675	1637	1621	5620	1851	2091	2057
RBHSTW-00131	1972	6182	2045	1838	4863	1648	2113	2643
RBHSTW-00142	3793	6231	1764	2281	5842	1804	2268	2581
RBHSTW-00167	2979	6549	1911	3135	5778	1857	2260	2452
RBHSTW-00189	7560	7239	1851	1999	4161	1875	1978	2530
RBHSTW-00277	12397	6882	1649	2015	6292	1866	2061	2531
RBHSTW-00309	3551	6842	1786	2757	4321	1949	2057	2351
RBHSTW-00340	10058	9650	1539	1931	9058	1605	2287	2407
RBHSTW-00350	4798	6307	1516	1850	5285	1501	2159	2407
RHB10-C07	8409	12159	1899	2071	5152	1724	2207	2453
RHB11-C04	3047	4881	1390	2148	4882	1608	1878	2402
RHB14-C01	4620	10732	1650	1697	4555	1807	2299	2133
sum	112798	151051	31927	40405	109348	34538	43073	48751
average	5639.9	7950.05	1680.37	2020.25	5467.4	1726.9	2153.65	2437.55
