## Supplementary material for "Comparison of long-read sequencing technologies in the hybrid assembly of complex bacterial genomes": Table S5

### Sheet: Sheet1
(a) Proteins found uniquely in ONT-based assembly	Contig number (size order in ONT+Illumina "subsampled" assembly)																													Total
	1	2	3	4	5	6	7	8	9	10	11	12	13	14	15	16	17	18	19	20	21	22	23	24	25	…	29	…	34
CFT073	4																													4
MGH78578		1	17		1	1																								20
RBHSTW-00029																														0
RBHSTW-00053	2		1	1	2	1																								7
RBHSTW-00059																														0
RBHSTW-00122																														0
RBHSTW-00123	24	2																												26
RBHSTW-00127																														0
RBHSTW-00128	1	1		1																										3
RBHSTW-00131	27																													27
RBHSTW-00142	25	1				2	2																							30
RBHSTW-00167	1	2	1	11	4		1																							20
RBHSTW-00189	11																													11
RBHSTW-00277	4																													4
RBHSTW-00309	16				1																									17
RBHSTW-00340	60	4	1	1																										66
RBHSTW-00350	2																													2
RHB10-C07																														0
RHB11-C04																														0
RHB14-C01	1	1																												2
																													Total	239
(b) Proteins found uniquely in PacBio-based assembly	Contig number (size order in PacBio+Illumina "basic" assembly)
	1	2	3	4	5	6	7	8	9	10	11	12	13	14	15	16	17	18	19	20	21	22	23	24	25	…	29	…	34	Total
CFT073	1																													1
MGH78578	3	1	19																											23
RBHSTW-00029																														0
RBHSTW-00053	2			2	2	2																								8
RBHSTW-00059																														0
RBHSTW-00122																														0
RBHSTW-00123	5	2			1																									8
RBHSTW-00127																														0
RBHSTW-00128	1	1																												2
RBHSTW-00131	6							2	1																					9
RBHSTW-00142	4	2						1	2	1																				10
RBHSTW-00167						1	1						2	1	3			1	1				1							11
RBHSTW-00189	3	1										1		2	1															8
RBHSTW-00277																														0
RBHSTW-00309	13				1																									14
RBHSTW-00340	1		7		2	1		3	1			1				2		1												19
RBHSTW-00350	8																													8
RHB10-C07																														0
RHB11-C04																														0
RHB14-C01	2		2																											4
																													Total	125
