## Supplementary material for "Comparison of long-read sequencing technologies in the hybrid assembly of complex bacterial genomes": Table S6

### Sheet: Sheet1
Isolate	Comparison pair	Length difference	Aligned bases (ref)	Aligned bases (query)	Unaligned bases (ref)	Unaligned bases (query)	SNPs	Indels
E. coli CFT073	Reference vs. ONT	5565	5236797	5236797	131	196	358	439
E. coli CFT073	Reference vs. PacBio	4801	5231297	5236033	131	196	365	420
E. coli CFT073	PacBio vs. ONT	764	5236229	5236993	0	0	18	0
K. pneumoniae MGH 78578	Reference vs. ONT	-2386	5694302	5692417	592	91	156	47
K. pneumoniae MGH 78578	Reference vs. PacBio	-34697	5694733	5660196	161	1	157	60
K. pneumoniae MGH 78578	PacBio vs. ONT	32311	5659692	5692435	505	73	24	13
