## Supplementary material for "Comparison of long-read sequencing technologies in the hybrid assembly of complex bacterial genomes": Table S7

### Sheet: Sheet1
	All reads (4 isolates per flowcell)		Half reads (8 isolates per flowcell)		Third of reads (12 isolates per flowcell)
isolate_name	Circular contigs	Total contigs	Circular contigs	Total contigs	Circular contigs	Total contigs
CFT073 reference	1	1	1	1	1	1
MGH78578 reference	6	6	6	6	6	6
RBHSTW-00029	3	9	3	9	3	9
RBHSTW-00053	6	6	6	6	6	6
RBHSTW-00059	5	5	5	5	5	5
RBHSTW-00122	4	4	4	4	4	4
RBHSTW-00123	7	7	7	7	7	7
RBHSTW-00127	5	5	5	5	5	5
RBHSTW-00128	4	4	4	4	4	4
RBHSTW-00131	4	4	4	4	4	4
RBHSTW-00142	7	7	7	7	6	16
RBHSTW-00167	9	9	9	9	10	10
RBHSTW-00189	6	6	6	6	6	6
RBHSTW-00277	2	2	2	2	2	2
RBHSTW-00309	4	5	5	5	5	5
RBHSTW-00340	3	11	4	4	4	4
RBHSTW-00350	2	2	2	2	2	2
RHB10-C07	1	1	1	1	1	1
RHB11-C04	3	3	3	3	3	3
RHB14-C01	1	12	1	12	1	12
sum	83	109	85	102	85	112
